# Estimating the quality of eukaryotic genomes recovered from metagenomic analysis

**DOI:** 10.1101/2019.12.19.882753

**Authors:** Paul Saary, Alex L. Mitchell, Robert D. Finn

## Abstract

Eukaryotes make up a large fraction of microbial biodiversity. However, the field of metagenomics has been heavily biased towards the study of just the prokaryotic fraction. This focus has driven the necessary methodological developments to enable the recovery of prokaryotic genomes from metagenomes, which has reliably yielded genomes from thousands of novel species. More recently, microbial eukaryotes have gained more attention, but there is yet to be a parallel explosion in the number of eukaryotic genomes recovered from metagenomic samples. One of the current deficiencies is the lack of a universally applicable and reliable tool for the estimation of eukaryote genome quality. To address this need, we have developed EukCC, a tool for estimating the quality of eukaryotic genomes based on the dynamic selection of single copy marker gene sets, with the aim of applying it to metagenomics datasets. We demonstrate that our method outperforms current genome quality estimators and have applied EukCC to datasets from two different biomes to enable the identification of novel genomes, including a eukaryote found on the human skin and a *Bathycoccus* species obtained from a marine sample.
