## Supplementary Table S1 for "Estimating the quality of eukaryotic genomes recovered from metagenomic analysis"

accession	tax_id	excluded
GCF_000186865.1	44056
GCF_000001985.1	441960
GCF_000002415.2	5855
GCF_000002425.4	3218
GCF_000002435.1	184922
GCF_000002445.2	185431
GCF_000002495.2	242507
GCF_000002515.2	28985
GCF_000002525.2	284591
GCF_000002545.3	5478
GCF_000002595.1	3055
GCF_000002655.1	330879
GCF_000002715.2	344612
GCF_000002725.2	347515
GCF_000002765.4	36329
GCF_000002825.2	412133
GCF_000002845.2	420245
GCF_000002865.3	431895
GCF_000002875.2	435258
GCF_000002945.1	4896
GCA_000003085.2	73239
GCF_000003125.1	441959
GCF_000003225.3	5874
GCF_000003515.1	336963
GCA_000003525.2	559297
GCF_000003835.1	306902
GCF_000003855.2	559298
GCF_000004155.1	653667
GCF_000004695.1	352472
GCF_000004825.1	670386
GCF_000004985.1	5762
GCA_000006255.1	561896
GCF_000006275.2	332952
GCF_000006335.3	294747
GCF_000006355.1	5851
GCF_000006405.1	423536
GCF_000006425.1	353151
GCF_000006445.2	284592
GCF_000006515.1	441375
GCF_000006565.2	508771	gmes
GCA_000011425.1	227321
GCF_000026365.1	4956
GCF_000027005.1	644223
GCF_000090795.1	400682
GCF_000090985.2	296587
GCF_000091025.4	284811
GCF_000091045.1	214684
GCF_000091205.1	280699
GCF_000091225.1	284813
GCF_000092065.1	436017
GCF_000142805.1	559295
GCF_000142945.1	403677
GCF_000143105.1	655863
GCF_000143185.1	578458
GCF_000143365.1	306901
GCF_000143455.1	3068
GCF_000143565.1	486041
GCF_000145635.1	644352
GCF_000146045.2	559292
GCF_000146915.1	321614
GCF_000146945.2	665079
GCF_000147415.1	554065
GCF_000149035.1	645133
GCA_000149305.1	246409
GCF_000149335.2	246410
GCF_000149405.2	296543
GCF_000149425.1	294746
GCA_000149475.3	294750
GCF_000149555.1	334819
GCF_000149585.1	339724
GCF_000149615.1	341663
GCF_000149645.1	331117
GCF_000149685.1	379508
GCA_000149735.1	164328
GCF_000149845.2	402676
GCA_000149865.1	403673
GCA_000149895.1	404692
GCF_000149925.1	418459
GCF_000149985.1	426418
GCA_000150015.2	432359
GCF_000150035.1	436907
GCA_000150115.1	447093
GCF_000150275.1	10228
GCF_000150675.1	498257
GCF_000150705.2	502779
GCF_000150735.1	502780
GCF_000150825.1	526221
GCF_000150955.2	556484
GCF_000150975.2	535722
GCA_000151005.2	544711
GCA_000151035.1	544712
GCA_000151065.3	546991
GCF_000151125.1	663331
GCF_000151145.1	554155
GCA_000151175.1	559882
GCF_000151265.2	564608
GCA_000151295.1	578462
GCF_000151315.2	595528
GCF_000151355.1	660122
GCF_000151425.1	559305
GCA_000151525.1	630390
GCF_000151545.1	695850
GCF_000151645.1	39416
GCF_000165345.1	353152
GCF_000165365.1	5875
GCF_000165395.1	5865
GCF_000165425.1	5888
GCA_000166005.1	861557
GCA_000166175.1	683840
GCA_000167075.2	226230
GCF_000167675.1	431241
GCA_000170175.2	443226
GCF_000170995.1	413071
GCF_000171015.1	452589
GCA_000172235.1	158379	gmes
GCA_000173235.2	559515	gmes
GCF_000181695.1	425265
GCF_000182565.1	645134
GCA_000182665.1	658858
GCA_000182765.2	5480
GCF_000182805.2	771870
GCF_000182895.1	240176
GCF_000182925.2	367110
GCF_000182965.3	237561
GCA_000182985.1	578460
GCA_000183025.1	554373	gmes
GCA_000184105.1	658429
GCF_000184455.2	510516
GCF_000185945.1	367775
GCF_000187245.1	871575
GCF_000187405.1	655827
GCF_000187425.2	655844
GCF_000188695.1	946362
GCF_000189635.1	312017
GCA_000190615.1	935791
GCF_000190715.1	5786
GCF_000192795.1	948595
GCA_000193285.1	644358
GCF_000203795.1	684364
GCF_000203815.1	261658
GCF_000204055.1	747676
GCF_000208865.1	572307
GCF_000208925.1	294381
GCF_000209065.1	5693
GCF_000209165.1	322104
GCF_000209225.1	45351
GCA_000209485.1	481877
GCF_000210295.1	679716
GCA_000213195.1	510952
GCF_000214015.3	70448
GCA_000218725.1	936435
GCF_000219625.1	336722
GCF_000220395.1	5932	gmes
GCF_000221225.1	759272
GCA_000222805.1	660025
GCF_000223465.1	590646
GCF_000223485.1	619300
GCF_000223845.1	110365
GCF_000225545.1	756982
GCF_000225605.1	983644
GCF_000226095.1	573729
GCF_000226115.1	578455
GCF_000226395.1	500485
GCF_000226545.1	515849
GCA_000227095.3	698492
GCF_000227115.2	1071378
GCF_000227135.1	5661
GCA_000227375.1	1055687
GCA_000230245.1	999809
GCA_000230395.2	380704
GCA_000230595.3	1003232
GCF_000230625.1	858893
GCF_000231115.1	993615
GCF_000234665.1	929439
GCF_000235365.1	931890
GCF_000236905.1	1071381
GCF_000237345.1	1064592
GCA_000239835.2	1033177
GCA_000241205.2	764103
GCF_000243375.1	4950
GCF_000247585.1	761204
GCA_000250695.1	944018
GCA_000252605.1	143453
GCF_000258705.1	574566
GCA_000260235.2	1089458
GCF_000263375.1	671144
GCA_000277445.1	133409
GCF_000280675.1	655819
GCF_000281045.1	1156394
GCF_000281105.1	1168221
GCA_000286035.1	120017
GCA_000292625.1	1858805
GCA_000292645.1	999810
GCF_000298775.1	1072389
GCA_000299215.2	1220162
GCF_000300555.1	597362
GCF_000300595.1	650164
GCA_000302655.1	1126212
GCF_000304475.1	1071382
GCA_000310025.1	2880
GCF_000313485.1	1041607
GCF_000313525.1	599839
GCA_000313545.1	1109443
GCA_000313795.2	80884
GCF_000315625.1	905079
GCA_000315665.1	1170229
GCA_000315895.1	559304
GCF_000315915.1	1071380
GCA_000316135.1	72359
GCA_000319635.1	1213859
GCF_000320565.1	692275
GCF_000320585.1	747525
GCA_000320605.2	914234
GCF_000321355.1	1120755
GCA_000325885.1	763924
GCF_000328475.2	237631
GCA_000331125.1	1276585
GCA_000331325.2	5656
GCA_000333855.2	5705
GCA_000333975.2	42068
GCA_000334115.1	983506
GCA_000334475.1	1151754
GCF_000338955.1	717646
GCA_000338975.1	701091
GCF_000338995.1	665912
GCA_000340195.1	675120
GCF_000340215.1	383855
GCF_000341285.1	130081
GCF_000342415.1	1537102
GCA_000344635.1	742152
GCA_000344655.2	743788
GCF_000344685.1	670483
GCA_000344705.1	1245528
GCA_000346795.1	933388
GCA_000347355.1	1111077
GCF_000348985.1	1071383
GCF_000349005.2	1069680
GCA_000349385.1	1287681
GCA_000349525.1	1290391
GCA_000350065.1	1213857
GCF_000350225.1	2769
GCA_000350345.1	1229664
GCF_000359705.1	671987
GCF_000365145.1	1220924
GCF_000372725.1	280463
GCA_000383075.1	578461
GCF_000388065.1	691883
GCA_000389695.3	1035309
GCF_000400465.1	1299270
GCA_000401635.1	1220926
GCF_000403515.1	1305764
GCA_000409445.2	1303197
GCF_000409485.1	1116229
GCA_000410695.2	40284
GCA_000410735.1	1262450
GCA_000410755.2	5663
GCA_000426965.1	1291518
GCA_000430065.1	1358809
GCA_000441935.1	1284197
GCA_000442015.1	988480
GCA_000442885.1	1333698
GCA_000444285.2	1206056
GCA_000446055.1	1237896
GCA_000447165.1	99158
GCA_000474925.1	1391915
GCA_000482105.1	59798
GCA_000482125.1	1003336
GCA_000482145.1	28005
GCA_000482165.1	5657
GCA_000482185.1	59800
GCA_000482205.1	5718
GCA_000488995.1	1381753
GCF_000497045.1	1365824
GCA_000497085.1	1356009
GCA_000498555.1	1140117
GCF_000499385.1	51315
GCF_000499425.1	5801
GCF_000499605.1	5804
GCF_000499745.1	44415	gmes
GCA_000503235.1	1432307
GCA_000507405.3	1296120
GCA_000507885.2	1331196
GCA_000509505.1	4792
GCA_000512085.1	46433
GCF_000512565.1	1296121
GCF_000512585.1	1296100
GCF_000512605.1	1296096
GCA_000513255.1	1365484
GCA_000513335.1	1429867
GCF_000516985.1	1229662
GCF_000520075.1	112090
GCF_000520115.1	157072
GCF_000523435.1	930089
GCF_000523455.1	930090
GCF_000524495.1	1237626
GCF_000576695.1	1382522
GCA_000582985.1	1445577
GCA_000585135.1	505693	gmes
GCF_000585515.1	1182544
GCF_000585535.1	1182543
GCF_000585565.1	1182542
GCF_000585585.1	1182541
GCA_000597685.1	1432141
GCA_000600275.1	1388766
GCA_000622975.1	1215338
GCA_000635995.1	1620387
GCA_000687475.1	1159556
GCF_000691945.2	1133968
GCA_000696135.1	1173701
GCA_000697645.1	685588
GCA_000697665.1	933084
GCA_000697685.1	1137138
GCA_000697705.1	930990
GCA_000708835.1	105231
GCF_000709005.1	54757
GCF_000709125.1	1182545
GCF_000711695.1	1037660
GCA_000711775.1	1172189
GCA_000715385.1	1423351
GCF_000721755.1	1043005
GCF_000721765.1	1043004
GCA_000721775.1	1043003
GCF_000721785.1	1043002
GCA_000723665.1	1263082
GCA_000732765.1	1283842
GCA_000732775.1	1283841
GCF_000733215.1	3075
GCF_000740895.1	869250
GCA_000750115.1	1077442
GCA_000750815.1	1420910
GCA_000750895.1	1420912
GCA_000751175.1	5949
GCF_000755165.1	5679
GCA_000765035.1	5643
GCA_000765095.1	1313166
GCA_000769265.1	857340
GCF_000769745.1	27334
GCA_000769765.1	40296
GCA_000770705.1	1245745
GCF_000803265.1	1354746
GCA_000804445.1	1081103
GCA_000813385.1	694573
GCA_000814945.1	1276143
GCA_000818155.1	105487
GCA_000825705.1	1531966
GCA_000825725.1	58291
GCA_000827195.1	1095629
GCA_000827255.1	930992
GCA_000827275.1	765257
GCA_000827315.1	765440
GCA_000827325.1	913774
GCA_000827335.1	870435
GCA_000827355.1	686832
GCA_000827395.1	930991
GCA_000827415.1	933852
GCA_000827425.1	1036808
GCA_000827465.1	1051891
GCA_000827485.1	946122
GCA_000827495.1	945553
GCA_000831705.1	1603071
GCA_000832265.1	745531
GCA_000832345.2	1108050
GCA_000835395.1	1016849
GCA_000835435.1	5601
GCF_000835455.1	1442368
GCF_000835495.1	569365
GCF_000835505.1	348802
GCF_000835515.1	215243
GCF_000835555.1	1442369
GCF_000836115.1	91928
GCA_000836255.1	1603295
GCF_000836275.1	212818
GCF_000836295.1	253628
GCF_000836435.1	1442371
GCA_000934385.1	1314674
GCF_000938715.1	1245769
GCA_000938895.1	35722
GCA_000950595.1	91626
GCA_000956085.1	1403190
GCF_000956335.1	5857
GCA_000966595.1	1047168
GCF_000968595.1	1408163
GCF_000981445.1	5866
GCA_000981605.1	1076935
GCA_000981925.2	1638716
GCA_000985935.1	28573
GCA_000986645.1	308745
GCF_000988165.1	40302
GCA_000988865.1	5544
GCA_001006365.1	1214573
GCA_001020605.1	27342
GCF_001027345.1	879819
GCA_001048715.1	104259
GCA_001049375.1	37360
GCA_001078395.1	91492
GCA_001179505.1	1169540	gmes
GCF_001186125.1	667725
GCA_001189435.1	1163406
GCA_001191645.1	1165861
GCF_001204775.1	1509407
GCA_001243155.1	49012
GCA_001255795.1	5286
GCA_001263195.1	1306850
GCA_001263375.1	27349
GCA_001268145.1	100787
GCA_001272575.2	268505
GCA_001272955.2	1615772	gmes
GCA_001272965.2	1615771
GCA_001272975.2	1615773	gmes
GCA_001273295.2	1609942
GCA_001273305.2	94289
GCA_001275005.1	1460289
GCF_001278385.1	77020
GCA_001278495.1	150374
GCA_001278595.1	229535
GCA_001286725.1	456999
GCA_001292635.1	179993
GCA_001306435.1	78410
GCA_001306755.1	65357
GCF_001329695.1	578459
GCA_001402995.1	1173061
GCA_001403675.1	5681
GCF_001417885.1	1003335
GCA_001445595.3	77044
GCA_001445615.1	293939
GCA_001466705.1	221103
GCF_001477535.1	1408657
GCF_001481775.2	398673
GCA_001483015.1	4790
GCF_001500285.1	149040
GCA_001511075.1	454130
GCA_001513925.1	48697
GCA_001515345.1	5061
GCA_001541205.1	1305733
GCF_001548555.1	45286
GCA_001561935.1	5078
GCA_001563125.1	1209931
GCA_001563735.1	1714833
GCA_001566295.1	196109
GCA_001566745.1	796925
GCA_001567625.1	5757
GCA_001574975.1	1344416
GCA_001578235.1	321146	gmes
GCA_001584585.1	33097
GCA_001586965.3	1618205
GCA_001592465.1	766039
GCA_001593145.1	588596
GCA_001593445.1	93969
GCA_001593455.1	27987
GCF_001601855.1	5854
GCF_001602025.1	647221
GCA_001602395.1	1069201
GCA_001605315.2	39966
GCA_001606155.1	361077
GCA_001614225.1	120807
GCF_001619985.1	1328760
GCA_001625195.1	98403
GCA_001625265.1	708197
GCA_001625285.1	1573173
GCA_001630335.1	436010
GCA_001630345.1	1330018
GCA_001630375.1	5454
GCA_001630475.1	1314777
GCA_001632345.1	1314783
GCA_001632355.1	1314776
GCA_001632365.1	1314785
GCA_001632375.1	1314781
GCA_001632425.1	1314782
GCA_001632435.1	1353952
GCA_001632445.1	1314672
GCA_001633055.2	1330021
GCA_001636675.1	1081109
GCF_001636725.1	1081104
GCA_001636735.1	1081107
GCA_001636745.1	1081105
GCA_001636795.1	1081108
GCA_001636815.1	1081102
GCA_001638945.1	747725
GCF_001638985.1	763407
GCF_001642045.1	1460663
GCF_001642055.1	5599
GCA_001642395.1	1805483
GCA_001644525.1	765868
GCA_001644535.1	765867
GCA_001645045.1	13291
GCA_001645055.1	117179
GCA_001651215.1	478820
GCA_001651415.1	1314771
GCA_001651445.1	5551
GCF_001651985.1	1367422
GCA_001652855.1	39449
GCF_001653235.2	1380566
GCF_001653265.1	33203
GCA_001653735.1	693449	gmes
GCA_001655075.1	91374
GCA_001658105.1	1314800
GCA_001660665.1	1658172
GCA_001661245.1	669874
GCF_001661255.1	683960
GCA_001661315.1	857566
GCF_001661335.1	984486
GCF_001661345.1	1344418
GCF_001661395.1	984485
GCF_001661405.1	983966
GCF_001661415.1	984487
GCA_001661425.1	983967
GCA_001662575.1	1524831
GCA_001662585.1	1622147
GCA_001662605.1	1622149
GCF_001662655.1	342668
GCF_001664035.1	869754
GCA_001675295.1	36050
GCF_001680005.1	208452
GCA_001683725.1	101091
GCA_001683735.1	5627
GCA_001687465.1	357350
GCA_001700775.1	86049
GCA_001702395.2	158607
GCA_001702695.2	327505
GCA_001717485.1	573508
GCA_001720195.1	1295531
GCF_001720205.1	1295533
GCA_001747045.1	56408
GCF_001773325.1	1835702
GCF_001792695.1	109264
GCF_001831195.1	1209926
GCA_001879275.1	1408157
GCA_001880345.1	36767
GCA_001880385.1	5936
GCA_001882365.1	180088
GCA_001883805.1	1658174
GCA_001883825.1	1447872
GCF_001883845.1	236234
GCA_001889945.1	767769
GCF_001890105.1	1073090
GCA_001890125.1	1036611
GCA_001890705.1	1036612
GCA_001890725.1	1073089
GCA_001890745.1	767770
GCF_001890805.1	1160497
GCF_001890905.1	690307
GCA_001895945.1	154538
GCA_001896365.1	1196081
GCF_001907595.1	1441469
GCA_001908125.1	1316194
GCA_001913855.2	98765
GCA_001937105.1	708187
GCA_001970855.1	133412
GCA_001970955.1	5963
GCA_001975905.1	420778
GCA_001983305.1	36022
GCA_001990825.1	602072
GCA_002003045.1	5353
GCA_002003505.1	1813822
GCA_002006685.1	1357716
GCA_002007945.1	5062
GCA_002025285.1	65659
GCA_002072235.1	60172
GCA_002072255.1	29845
GCA_002072265.1	60169
GCA_002072345.1	416450
GCA_002072375.1	303698
GCA_002072425.1	60175
GCA_002077045.2	1974281
GCA_002077065.1	1507870
GCA_002081595.1	1202772
GCA_002092935.1	1353009
GCA_002102555.1	765915
GCF_002102565.1	4999
GCA_002104895.1	1754192
GCA_002104905.1	1314790	tree
GCA_002104935.1	101127
GCA_002104945.1	1754191
GCA_002104975.1	1754190	gmes
GCA_002104985.1	329046	gmes
GCA_002104995.1	61395
GCA_002105025.1	1231657
GCA_002105055.1	106004
GCA_002105065.1	71784
GCA_002105095.1	1141098
GCA_002105105.1	56484
GCA_002105135.1	13706
GCF_002105155.1	64571
GCA_002105175.1	90262
GCA_002116315.1	105696
GCF_002117355.1	670580
GCA_002120305.1	1001938
GCA_002120315.1	1001833
GCA_002120325.1	1001832
GCA_002127715.1	1157616
GCA_002179805.1	29196	gmes
GCA_002204255.1	503106
GCA_002234975.2	1245748
GCF_002237265.1	41047
GCA_002245135.1	42746
GCA_002245815.2	554055
GCA_002245835.2	3076
GCA_002276285.1	41688
GCA_002287245.1	5692
GCA_002287475.1	2282107
GCA_002307675.1	1076256
GCA_002307695.1	47427
GCA_002317995.1	946125
GCA_002335675.1	1157962
GCA_002382855.1	290292	gmes
GCA_002554575.1	703135
GCF_002563875.1	94643
GCF_002571385.1	50429
GCA_002572855.1	73230
GCA_002572885.1	2060905
GCA_002573585.1	1447875
GCA_002573605.1	1447883
GCA_002591395.1	2004952
GCA_002591415.1	1399860
GCA_002705745.1	763665
GCF_002708625.1	1340429
GCF_002742065.1	122368
GCA_002749805.1	656916
GCA_002759435.2	498019
GCA_002760635.1	1077348
GCA_002794465.1	1246581
GCA_002812745.2	5539
GCA_002818225.1	2020962
GCA_002844615.1	348901
GCA_002846915.2	1392256
GCF_002847045.1	41067
GCF_002847465.1	1392255
GCF_002849105.1	1392250
GCA_002850765.1	482145
GCA_002865625.1	1745343
GCF_002865645.1	1095630
GCA_002865655.1	1149755	gmes
GCA_002871155.1	176275
GCA_002873275.1	200324
GCA_002887195.1	127563	gmes
GCA_002894225.1	42673
GCA_002895985.1	2082308
GCA_002897155.1	747089
GCF_002897235.1	189622
GCA_002901185.1	45235
GCA_002916505.1	94208
GCA_002922495.1	741276
GCF_002926055.2	45357
GCA_002933655.1	357750
GCA_002946385.1	2070412
GCA_002946425.1	2070414
GCF_002999335.1	88456
GCF_003013735.1	418784
GCA_003013795.1	40998
GCA_003016335.1	1448308
GCF_003019875.1	857342
GCA_003019895.1	2025994
GCA_003024175.1	1890364
GCF_003025095.1	983964
GCF_003025105.1	1042311
GCF_003025115.1	58853
GCA_003025155.1	983965
GCA_003033665.1	5516
GCA_003070745.1	42251
GCA_003073855.1	97972
GCA_003073865.1	1485229
GCF_003144115.1	58919
GCA_003144125.1	1882483
GCF_003144135.1	1684307
GCF_003144195.1	1522189
GCF_003144205.1	1280837
GCF_003144245.1	1569628
GCF_003144295.1	215250
GCA_003171545.1	45151
GCA_003182015.1	42249	gmes
GCF_003184525.1	1450535
GCF_003184535.1	1448314
GCF_003184545.1	1448321
GCF_003184585.1	1450539
GCF_003184595.1	1450533
GCA_003184635.1	1448318
GCA_003184645.1	1448320
GCA_003184685.1	1450541
GCA_003184705.1	1450538
GCF_003184745.1	1448315
GCF_003184845.1	1448316
GCF_003184865.1	1450537
GCA_003194525.1	448386
GCA_003203535.1	307507
GCA_003203555.1	94130
GCA_003268335.1	183478
GCA_003287315.1	29920
GCA_003290285.1	948311
GCA_003316985.1	2109339
GCA_003324165.1	51637
GCA_003325415.1	4846
GCA_003325435.1	86630
GCF_003327735.1	5486
GCA_003339415.1	2039874
GCA_003339455.1	2039875
GCA_003344405.1	287889
GCA_003344705.1	1353008
GCF_003344945.1	1341132
GCA_003351075.1	5025
GCA_003354225.1	2058621
GCA_003357145.1	2005443
GCA_003367725.1	139420
GCF_003369625.1	1810919
GCA_003369665.1	1849047
GCA_003413675.1	907947
GCA_003549995.1	1803374
GCA_003573635.1	1255295
GCA_003664395.1	5677
GCA_003664525.1	5670
GCA_003667245.1	1037917
GCA_003730235.1	429562
GCA_004369235.1	2494336
GCA_004431415.1	2762
GCA_004519485.1	145522
GCA_004523865.1	2544991
GCA_005223375.1	1775427
GCA_005317125.1	5659
GCA_005966545.1	41045
GCA_900000165.1	401625
GCF_900002335.2	31271
GCF_900002375.1	5823
GCF_900002385.1	5861
GCF_900005765.1	85471
GCF_900007375.1	56646
GCA_900044135.1	5518
GCA_900073065.1	576137
GCA_900074725.1	1266660
GCA_900074745.1	1230905
GCA_900074755.1	1266666
GCA_900074765.1	4955
GCA_900074885.1	914237
GCF_900074925.1	112498
GCA_900079185.1	4829
GCF_900079805.1	1279085
GCA_900090025.2	36330
GCF_900090045.1	5858
GCA_900091695.1	1276538
GCA_900095595.1	880534
GCA_900096595.1	269621
GCA_900096695.1	5507
GCF_900097015.1	880535
GCA_900097035.1	880536
GCA_900100905.1	289078
GCA_900106115.1	45354
GCA_900108755.1	3088
GCA_900120095.1	796604
GCA_900149145.1	1230383
GCA_900157425.1	47428
GCA_900180425.1	1789683
GCA_900240055.1	720590
GCA_900240875.1	796354
GCA_900538235.1	5022
GCA_900617105.1	2996
GCA_900893395.1	3039
