## Supplementary Table S2 for "Estimating the quality of eukaryotic genomes recovered from metagenomic analysis"

accession	BUSCO set	clade	contaminant
GCF_000151665.1	protists_ensembl	Stramenopiles	GCF_900000015.1
GCF_000149755.1	protists_ensembl	Stramenopiles	GCF_000151665.1
GCF_000743755.1	protists_ensembl	Stramenopiles	GCF_000149755.1
GCF_001865345.1	protists_ensembl	AlveolataProtist	GCF_900005855.1
GCF_900005855.1	protists_ensembl	AlveolataProtist	GCF_001865345.1
GCF_002095265.1	protists_ensembl	AlveolataProtist	GCF_900005855.1
GCF_002157705.1	protists_ensembl	AlveolataProtist	GCF_002095265.1
GCF_000499545.2	protists_ensembl	AlveolataProtist	GCF_002157705.1
GCF_002220235.1	chlorophyta_odb10	ViridiplantaeEuks	GCF_000611645.1
GCF_000611645.1	chlorophyta_odb10	ViridiplantaeEuks	GCF_002220235.1
GCF_000787575.1	protists_ensembl	AmoebozoaProtist	GCF_000313135.1
GCF_000313135.1	protists_ensembl	AmoebozoaProtist	GCF_000787575.1
GCF_000330505.1	protists_ensembl	AmoebozoaProtist	GCF_000313135.1
GCF_000209125.1	protists_ensembl	AmoebozoaProtist	GCF_000330505.1
GCF_000257125.1	protists_ensembl	AmoebozoaProtist	GCF_000209125.1
GCF_000018645.1	eukaryota_odb9	CryptophytaEuks	GCF_000194455.1
GCF_000194455.1	eukaryota_odb9	CryptophytaEuks	GCF_000018645.1
GCF_000142905.1	eukaryota_odb9	Apusozoa	GCF_000194455.1
GCF_002251995.1	fungi_odb9	fungi	GCF_000417875.1
GCF_000417875.1	fungi_odb9	fungi	GCF_002251995.1
GCF_003054445.1	fungi_odb9	fungi	GCF_000417875.1
